# Loss of MeCP2 leads to sleep deficits that are time-of-day dependent and worsen with sleep deprivation

**DOI:** 10.1101/2025.04.16.649209

**Authors:** Abrar Al Maghribi, Michael Rempe, Elizabeth Medina, Kaitlyn Ford, Kristan Singletary, Caitlin Ottaway, Lucia Peixoto

## Abstract

Rett syndrome (RTT) is a severe, progressive neurodevelopmental disorder caused by mutations in the X-linked gene encoding methyl-CpG-binding protein 2 (MECP2). Sleep problems are frequently reported in Rett Syndrome, but the exact nature remains relatively unexplored. Currently there is limited understanding the role of MECP2 in sleep architecture and regulation. In this study, we employed longitudinal electroencephalographic (EEG) and electromyographic (EMG) recordings to investigate sleep architecture during baseline conditions as well as the homeostatic response to sleep deprivation (SD) in Mecp2-/y male mice. At baseline, Mecp2-/y mice have more non-rapid-eye-movement (NREM) sleep and less rapid-eye-movement (REM) sleep than their wildtype littermates during the light period. However, Mecp2-/y mice display altered sleep timing during the dark period, spending more time in both NREM and REM during the first half and less time during the second half. We also observe differences in REM sleep and wake quality based on spectral properties of the EEG. In response to SD, Mecp2-/y mice can accumulate and discharge sleep pressure normally and show a sleep rebound. However, baseline differences in sleep architecture are heightened after SD. Overall, our findings show that RTT mice exhibit distinct sleep patterns compared to wildtype mice, with time-of-day-dependent variations in NREM and REM sleep, as well as altered EEG spectral properties, that become more pronounced following SD. Future research should explore the molecular mechanisms through which MECP2 regulates circadian sleep architecture to develop targeted therapeutics for sleep disturbances in RTT patients.

**Highlights:**

- Mecp2^−/y^ mice show time-of-day-dependent alterations in NREM and REM sleep.
- EEG analysis revealed distinct sleep and wake quality in Mecp2^−/y^ mice.
- Sleep deprivation exacerbates baseline sleep architecture differences.
- Longitudinal EEG/EMG recordings captured comprehensive sleep patterns.
