## Additional File 2 for "Loss of MeCP2 leads to sleep deficits that are time-of-day dependent and worsen with sleep deprivation"

### Sheet: Figure 1.Time in state.BL
BASELINE TIME IN STATE
WAKE During LIGHT PERIOD												WAKE During DARK PERIOD
	SumSq	DF	MeanSq	F	pValue	pValueGG	pValueHF	pValueLB					SumSq	DF	MeanSq	F	pValue	pValueGG	pValueHF	pValueLB
(Intercept)	30.6108	1	30.6108	1513.97	7.95767e-19	7.95767e-19	7.95767e-19	7.95767e-19				(Intercept)	119.67	1	119.67	743.862	4.30038e-16	4.30038e-16	4.30038e-16	4.30038e-16
Genotype	0.0122472	1	0.0122472	0.605729	0.446511	0.446511	0.446511	0.446511				Genotype	0.0937467	1	0.0937467	0.582724	0.455136	0.455136	0.455136	0.455136
Error	0.36394	18	0.0202189	1	0.5	0.5	0.5	0.5				Error	2.89578	18	0.160877	1	0.5	0.5	0.5	0.5
(Intercept):Time	1.44368	11	0.131244	4.19959	1.35719e-05	0.000774244	5.11805e-05	0.0552969				(Intercept):Time	1.80896	11	0.164451	4.65475	2.58512e-06	0.000265572	9.23869e-06	0.0447297
Genotype:Time	0.603519	11	0.0548654	1.7556	0.0640218	0.115042	0.0774005	0.201749				Genotype:Time	1.17179	11	0.106526	3.0152	0.000969232	0.00862849	0.00176212	0.099571
Error(Time)	6.18781	198	0.0312516	1	0.5	0.5	0.5	0.5				Error(Time)	6.99529	198	0.0353297	1	0.5	0.5	0.5	0.5
NREM During LIGHT PERIOD												NREM During DARK PERIOD
	SumSq	DF	MeanSq	F	pValue	pValueGG	pValueHF	pValueLB					SumSq	DF	MeanSq	F	pValue	pValueGG	pValueHF	pValueLB
(Intercept)	74.1062	1	74.1062	3480.32	4.69897e-22	4.69897e-22	4.69897e-22	4.69897e-22				(Intercept)	13.3545	1	13.3545	784.08	2.7052e-16	2.7052e-16	2.7052e-16	2.7052e-16
Genotype	0.217469	1	0.217469	10.2132	0.0050084	0.0050084	0.0050084	0.0050084				Genotype	0.00780774	1	0.00780774	0.458416	0.506974	0.506974	0.506974	0.506974
Error	0.383273	18	0.0212929	1	0.5	0.5	0.5	0.5				Error	0.306576	18	0.017032	1	0.5	0.5	0.5	0.5
(Intercept):Time	1.27959	11	0.116327	4.11828	1.8247e-05	0.000958557	7.3018e-05	0.0574744				(Intercept):Time	1.77985	11	0.161804	5.65438	6.8763e-08	2.70016e-05	2.37471e-07	0.0286981
Genotype:Time	0.308801	11	0.0280728	0.993853	0.45331	0.432956	0.447981	0.332016				Genotype:Time	1.05341	11	0.0957642	3.34655	0.000297808	0.00393611	0.000507236	0.0839616
Error(Time)	5.59279	198	0.0282464	1	0.5	0.5	0.5	0.5				Error(Time)	5.66593	198	0.0286158	1	0.5	0.5	0.5	0.5
REM During LIGHT PERIOD												REM During DARK PERIOD
	SumSq	DF	MeanSq	F	pValue	pValueGG	pValueHF	pValueLB					SumSq	DF	MeanSq	F	pValue	pValueGG	pValueHF	pValueLB
(Intercept)	1.39995	1	1.39995	238.453	7.92194e-12	7.92194e-12	7.92194e-12	7.92194e-12				(Intercept)	0.13103	1	0.13103	38.2762	7.7052e-06	7.7052e-06	7.7052e-06	7.7052e-06
Genotype	0.313846	1	0.313846	53.4572	8.61543e-07	8.61543e-07	8.61543e-07	8.61543e-07				Genotype	0.016871	1	0.016871	4.92832	0.0395013	0.0395013	0.0395013	0.0395013
Error	0.105678	18	0.00587098	1	0.5	0.5	0.5	0.5				Error	0.061619	18	0.00342328	1	0.5	0.5	0.5	0.5
(Intercept):Time	0.0423033	11	0.00384576	3.26824	0.000394181	0.00544578	0.000943444	0.0873739				(Intercept):Time	0.0316581	11	0.00287801	4.39511	6.6578e-06	0.00141663	0.000235737	0.0504397
Genotype:Time	0.0462696	11	0.00420632	3.57466	0.00013107	0.0028774	0.000366377	0.0748766				Genotype:Time	0.0340404	11	0.00309458	4.72585	1.99536e-06	0.000802722	0.000108165	0.0432983
Error(Time)	0.232988	198	0.00117671	1	0.5	0.5	0.5	0.5				Error(Time)	0.129654	198	0.000654821	1	0.5	0.5	0.5	0.5
Post hoc comparison t-test
WAKE												WAKE
												Time	Genotype_1	Genotype_2	Difference	StdErr	pValueRAW	pValueAdj	Lower	Upper
												'13'	'0'	'1'	-0.016	0.0879504	0.857678	0.935649	-0.200777	0.168777
												'14'	'0'	'1'	-0.0786667	0.0955044	0.420892	0.587053	-0.279314	0.121981
												'15'	'0'	'1'	-0.220222	0.0999595	0.0408542	0.163417	-0.430229	-0.0102151
												'16'	'0'	'1'	-0.0756667	0.111088	0.50445	0.60534	-0.309053	0.15772
												'17'	'0'	'1'	0.107333	0.0809322	0.201352	0.402704	-0.0626989	0.277366
												'18'	'0'	'1'	0.0844444	0.107005	0.44029	0.587053	-0.140366	0.309254
												'19'	'0'	'1'	0.176	0.108264	0.121402	0.364205	-0.0514536	0.403454
												'20'	'0'	'1'	0.207444	0.0794914	0.0177358	0.106415	0.0404392	0.37445
												'21'	'0'	'1'	0.127667	0.0958379	0.199446	0.402704	-0.0736813	0.329015
												'22'	'0'	'1'	0.270444	0.0702161	0.00116894	0.0140273	0.122926	0.417963
												'23'	'0'	'1'	-0.101444	0.112949	0.380966	0.587053	-0.338741	0.135852
												'24'	'0'	'1'	-0.007	0.0883135	0.937698	0.937698	-0.19254	0.17854
NREM												NREM
Time	Genotype_1	Genotype_2	Difference	StdErr	pValueRAW	pValueAdj	Lower	Upper				Time	Genotype_1	Genotype_2	Difference	StdErr	pValueRAW	pValueAdj	Lower	Upper
1	0	1	-0.0613333	0.0865304	0.487524	0.751806	-0.243127	0.12046				'13'	'0'	'1'	0.087	0.041423	0.0500627	0.12015	-2.64751e-05	0.174026
2	0	1	-0.00788889	0.0767935	0.919314	0.919314	-0.169226	0.153448				'14'	'0'	'1'	0.129556	0.0505828	0.0196319	0.0588956	0.0232851	0.235826
3	0	1	0.0318889	0.0542352	0.563855	0.751806	-0.0820551	0.145833				'15'	'0'	'1'	0.235889	0.0686501	0.00294612	0.0353534	0.0916605	0.380117
4	0	1	0.0187778	0.0966031	0.848055	0.919314	-0.184178	0.221733				'16'	'0'	'1'	0.113778	0.0869363	0.207083	0.3284	-0.0688686	0.296424
5	0	1	0.122111	0.0818789	0.153184	0.459552	-0.04991	0.294132				'17'	'0'	'1'	-0.0502222	0.0632412	0.43746	0.455864	-0.183087	0.0826425
6	0	1	0.0526667	0.0614611	0.402759	0.751806	-0.0764583	0.181792				'18'	'0'	'1'	-0.0685556	0.0899547	0.455864	0.455864	-0.257543	0.120432
7	0	1	0.0951111	0.0708313	0.196031	0.470474	-0.0536998	0.243922				'19'	'0'	'1'	-0.121778	0.0956011	0.218933	0.3284	-0.322628	0.0790728
8	0	1	0.0421111	0.0713081	0.562163	0.751806	-0.107702	0.191924				'20'	'0'	'1'	-0.164444	0.0640963	0.0194549	0.0588956	-0.299106	-0.0297831
9	0	1	-0.0284444	0.074765	0.708063	0.849675	-0.18552	0.128631				'21'	'0'	'1'	-0.0686667	0.0767894	0.383005	0.455864	-0.229995	0.0926618
10	0	1	0.143444	0.0906623	0.131019	0.459552	-0.04703	0.333919				'22'	'0'	'1'	-0.184111	0.0619411	0.00816111	0.0489666	-0.314245	-0.0539777
11	0	1	0.136111	0.0577623	0.0299865	0.179919	0.014757	0.257465				'23'	'0'	'1'	0.166667	0.097344	0.104045	0.20809	-0.0378455	0.371179
12	0	1	0.177889	0.0548893	0.00453575	0.054429	0.0625707	0.293207				'24'	'0'	'1'	0.0617778	0.0725777	0.405843	0.455864	-0.0907023	0.214258
REM												REM
Time	Genotype_1	Genotype_2	Difference	StdErr	pValueRAW	pValueAdj	Lower	Upper				Time	Genotype_1	Genotype_2	Difference	StdErr	pValueRAW	pValueAdj	Lower	Upper
1	0	1	-0.104778	0.0167373	6.6447e-06	2.65788e-05	-0.139942	-0.0696139				'13'	'0'	'1'	0.00111111	0.00189867	0.565674	0.565674	-0.00287784	0.00510006
2	0	1	-0.112444	0.010086	1.63475e-09	1.9617e-08	-0.133634	-0.0912544				'14'	'0'	'1'	0.00855556	0.00874145	0.340683	0.40882	-0.00980954	0.0269207
3	0	1	-0.0998889	0.01478	2.47685e-06	1.48611e-05	-0.130941	-0.0688372				'15'	'0'	'1'	0.0235556	0.00765834	0.00651496	0.0390897	0.00746598	0.0396451
4	0	1	-0.0801111	0.0169905	0.00017266	0.00034532	-0.115807	-0.0444154				'16'	'0'	'1'	0.0153333	0.0168679	0.375349	0.409472	-0.0201049	0.0507715
5	0	1	-0.0522222	0.0211795	0.0239531	0.0287437	-0.0967187	-0.00772577				'17'	'0'	'1'	-0.00888889	0.00907385	0.34026	0.40882	-0.0279523	0.0101746
6	0	1	-0.075	0.0139848	4.26106e-05	0.000121337	-0.104381	-0.0456191				'18'	'0'	'1'	-0.0147778	0.012727	0.260754	0.391131	-0.0415162	0.0119607
7	0	1	-0.0581111	0.0274044	0.048115	0.0524891	-0.115686	-0.000536542				'19'	'0'	'1'	-0.0348889	0.0184415	0.0747087	0.136315	-0.073633	0.0038552
8	0	1	-0.0702222	0.0182528	0.00118043	0.00202359	-0.10857	-0.0318746				'20'	'0'	'1'	-0.035	0.0130996	0.0155538	0.0622152	-0.0625213	-0.00747866
9	0	1	-0.100111	0.0189507	5.05572e-05	0.000121337	-0.139925	-0.0602972				'21'	'0'	'1'	-0.037	0.0199076	0.0795172	0.136315	-0.0788244	0.0048244
10	0	1	-0.0496667	0.0171227	0.00953233	0.0133968	-0.0856401	-0.0136932				'22'	'0'	'1'	-0.0571111	0.0140003	0.00070394	0.00844728	-0.0865246	-0.0276976
11	0	1	-0.0516667	0.0179633	0.0100476	0.0133968	-0.0894061	-0.0139272				'23'	'0'	'1'	-0.028	0.0113974	0.0244034	0.0732102	-0.0519451	-0.0040549
12	0	1	-0.0136667	0.0130634	0.309323	0.309323	-0.0411118	0.0137785				'24'	'0'	'1'	-0.0341111	0.0149614	0.0350189	0.0840453	-0.0655438	-0.00267846
postHocs_TIS_Males

### Sheet: Supplementary Figure 1. Bout BL
BOUT NUMBER AT BASELINE
WAKE During Light Period									WAKE During Dark Period For First 6Hrs								WAKE During Dark Period For last 6Hrs
'Source'	'Sum Sq.'	'd.f.'	'Singular?'	'Mean Sq.'	'F'	'Prob>F'			'Source'	'Sum Sq.'	'd.f.'	'Singular?'	'Mean Sq.'	'F'	'Prob>F'		'Source'	'Sum Sq.'	'd.f.'	'Singular?'	'Mean Sq.'	'F'	'Prob>F'
'Genotype'	86.1125	1	0	86.1125	1.2807	0.272621			'Genotype'	200.556	1	0	200.556	0.540469	0.471709		'Genotype'	3.90139	1	0	3.90139	0.0146786	0.90491
'Error'	1210.3	18	0	67.2387					'Error'	6679.38	18	0	371.077				'Error'	4784.17	18	0	265.787	[]	[]
'Total'	1296.41	19	0	[]					'Total'	6879.94	19	0	[]				'Total'	4788.07	19	0	[]	[]	[]
NREM During Light Period									NREM During Dark Period For First 6Hrs								NREM During Dark Period For Last 6Hrs
'Source'	'Sum Sq.'	'd.f.'	'Singular?'	'Mean Sq.'	'F'	'Prob>F'			'Source'	'Sum Sq.'	'd.f.'	'Singular?'	'Mean Sq.'	'F'	'Prob>F'		'Source'	'Sum Sq.'	'd.f.'	'Singular?'	'Mean Sq.'	'F'	'Prob>F'
'Genotype'	22.9337	1	0	22.9337	1.89047	0.186024			'Genotype'	144.006	1	0	144.006	2.98671	0.101066		'Genotype'	1.60556	1	0	1.60556	0.0631043	0.804501
'Error'	218.362	18	0	12.1312					'Error'	867.878	18	0	48.2154	[]	[]		'Error'	457.972	18	0	25.4429	[]	[]
'Total'	241.295	19	0						'Total'	1011.88	19	0	[]	[]	[]		'Total'	459.578	19	0	[]	[]	[]
REM During Light Period									REM During Dark Period For First 6Hrs								REM During Dark Period For last 6Hrs
'Source'	'Sum Sq.'	'd.f.'	'Singular?'	'Mean Sq.'	'F'	'Prob>F'			'Source'	'Sum Sq.'	'd.f.'	'Singular?'	'Mean Sq.'	'F'	'Prob>F'		'Source'	'Sum Sq.'	'd.f.'	'Singular?'	'Mean Sq.'	'F'	'Prob>F'
'Genotype'	23.8347	1	0	23.8347	9.51685	0.00638619			'Genotype'	2.93889	1	0	2.93889	2.63402	0.121979		'Genotype'	16.8056	1	0	16.8056	7.26097	0.01482
'Error'	45.0806	18	0	2.50448					'Error'	20.0833	18	0	1.11574	[]	[]		'Error'	41.6611	18	0	2.31451	[]	[]
'Total'	68.9153	19	0						'Total'	23.0222	19	0	[]	[]	[]		'Total'	58.4667	19	0	[]	[]	[]
BOUT DURATION AT BASELINE
WAKE During Light Period									WAKE During Dark Period For First 6Hrs								WAKE During Dark Period For last 6Hrs
'Source'	'Sum Sq.'	'd.f.'	'Singular?'	'Mean Sq.'	'F'	'Prob>F'			'Source'	'Sum Sq.'	'd.f.'	'Singular?'	'Mean Sq.'	'F'	'Prob>F'		'Source'	'Sum Sq.'	'd.f.'	'Singular?'	'Mean Sq.'	'F'	'Prob>F'
'Genotype'	0.4702	1	0	0.4702	2.24056	0.151762			'Genotype'	288.952	1	0	288.952	6.15568	0.0232026		'Genotype'	0.100685	1	0	0.100685	0.0169541	0.897846
'Error'	3.77744	18	0	0.209858	[]	[]			'Error'	844.932	18	0	46.9407	[]	[]		'Error'	106.896	18	0	5.93865	[]	[]
'Total'	4.24764	19	0	[]	[]	[]			'Total'	1133.88	19	0	[]	[]	[]		'Total'	106.996	19	0	[]	[]	[]
NREM During Light Period									NREM During Dark Period For First 6Hrs								NREM During Dark Period For Last 6Hrs
'Source'	'Sum Sq.'	'd.f.'	'Singular?'	'Mean Sq.'	'F'	'Prob>F'			'Source'	'Sum Sq.'	'd.f.'	'Singular?'	'Mean Sq.'	'F'	'Prob>F'		'Source'	'Sum Sq.'	'd.f.'	'Singular?'	'Mean Sq.'	'F'	'Prob>F'
'Genotype'	0.00579947	1	0	0.00579947	0.0337998	0.856189			'Genotype'	1.39091	1	0	1.39091	4.13638	0.0569814		'Genotype'	1.0136	1	0	1.0136	2.94216	0.103458
'Error'	3.0885	18	0	0.171583	[]	[]			'Error'	6.05272	18	0	0.336262	[]	[]		'Error'	6.20113	18	0	0.344507	[]	[]
'Total'	3.0943	19	0	[]	[]	[]			'Total'	7.44363	19	0	[]	[]	[]		'Total'	7.21472	19	0	[]	[]	[]
REM During Light Period									REM During Dark Period For First 6Hrs								REM During Dark Period For last 6Hrs
'Source'	'Sum Sq.'	'd.f.'	'Singular?'	'Mean Sq.'	'F'	'Prob>F'			'Source'	'Sum Sq.'	'd.f.'	'Singular?'	'Mean Sq.'	'F'	'Prob>F'		'Source'	'Sum Sq.'	'd.f.'	'Singular?'	'Mean Sq.'	'F'	'Prob>F'
'Genotype'	1.4194	1	0	1.4194	132.079	1.00848e-09			'Genotype'	0.72833	1	0	0.72833	14.7389	0.00144815		'Genotype'	0.652336	1	0	0.652336	2.99266	0.101754
'Error'	0.193438	18	0	0.0107466	[]	[]			'Error'	0.790648	16	0	0.0494155	[]	[]		'Error'	3.70563	17	0	0.217978	[]	[]
'Total'	1.61284	19	0	[]	[]	[]			'Total'	1.51898	17	0	[]	[]	[]		'Total'	4.35797	18	0	[]	[]	[]

### Sheet: Figure 3
Sleep Pressure
RepMeas_ANOVA_tables_SleepPressure
	SumSq	DF	MeanSq	F	pValue	pValueGG	pValueHF	pValueLB
(Intercept)	2.33965e+06	1	2.33965e+06	1078.64	1.61579e-17	1.61579e-17	1.61579e-17	1.61579e-17
Genotype	339.577	1	339.577	0.156554	0.696999	0.696999	0.696999	0.696999
Error	39043.3	18	2169.07	1	0.5	0.5	0.5	0.5
(Intercept):Time	91209.3	6	15201.6	82.1675	5.81292e-38	1.99019e-15	2.29441e-17	3.95871e-08
Genotype:Time	2196.94	6	366.157	1.97915	0.0748428	0.147358	0.139121	0.176511
Error(Time)	19980.7	108	185.007	1	0.5	0.5	0.5	0.5
Sleep Latency
Repeated measures ANOVA
'Source'	'Sum Sq.'	'd.f.'	'Mean Sq.'	'F'	'Prob>F'
'Genotype'	284.258	1	284.258	1.88971	0.186107
'Error'	2707.63	18	150.424
'Total'	2991.89	19

### Sheet: Figure 4.Time in state.SD
Post Sleep Deprivation- TIME IN STATE
WAKE During LIGHT PERIOD												WAKE During DARK PERIOD
	SumSq	DF	MeanSq	F	pValue	pValueGG	pValueHF	pValueLB					SumSq	DF	MeanSq	F	pValue	pValueGG	pValueHF	pValueLB
(Intercept)	9.56015	1	9.56015	519.659	9.94965e-15	9.94965e-15	9.94965e-15	9.94965e-15				(Intercept)	114.701	1	114.701	688.578	8.4786e-16	8.4786e-16	8.4786e-16	8.4786e-16
Genotype	0.266755	1	0.266755	14.4999	0.00128857	0.00128857	0.00128857	0.00128857				Genotype	0.131654	1	0.131654	0.790346	0.385722	0.385722	0.385722	0.385722
Error	0.331145	18	0.018397	1	0.5	0.5	0.5	0.5				Error	2.99839	18	0.166577	1	0.5	0.5	0.5	0.5
(Intercept):Time	0.895296	6	0.149216	5.68918	3.60871e-05	0.000600697	0.000128599	0.0282719				(Intercept):Time	0.969469	11	0.0881336	2.09092	0.0225294	0.0629199	0.0343686	0.165365
Genotype:Time	0.435389	6	0.0725649	2.76669	0.0153234	0.0358608	0.0224646	0.113558				Genotype:Time	3.25638	11	0.296035	7.02326	5.24007e-10	3.68479e-06	2.10712e-08	0.0162839
Error(Time)	2.83263	108	0.026228	1	0.5	0.5	0.5	0.5				Error(Time)	8.34582	198	0.0421506	1	0.5	0.5	0.5	0.5
NREM During LIGHT PERIOD												NREM During DARK PERIOD
	SumSq	DF	MeanSq	F	pValue	pValueGG	pValueHF	pValueLB					SumSq	DF	MeanSq	F	pValue	pValueGG	pValueHF	pValueLB
(Intercept)	56.8416	1	56.8416	2649.87	5.3897e-21	5.3897e-21	5.3897e-21	5.3897e-21				(Intercept)	15.0545	1	15.0545	719.397	5.77086e-16	5.77086e-16	5.77086e-16	5.77086e-16
Genotype	0.764011	1	0.764011	35.6171	1.2034e-05	1.2034e-05	1.2034e-05	1.2034e-05				Genotype	0.0017544	1	0.0017544	0.0838362	0.775473	0.775473	0.775473	0.775473
Error	0.386113	18	0.0214507	1	0.5	0.5	0.5	0.5				Error	0.376678	18	0.0209265	1	0.5	0.5	0.5	0.5
(Intercept):Time	0.688678	6	0.11478	5.70312	3.50795e-05	0.00041254	6.82496e-05	0.0281033				(Intercept):Time	0.984179	11	0.0894708	2.56893	0.00458618	0.025321	0.00964978	0.126384
Genotype:Time	0.252217	6	0.0420362	2.08867	0.0603612	0.088942	0.0669819	0.16558				Genotype:Time	2.46274	11	0.223886	6.42833	4.29412e-09	1.27065e-05	1.44244e-07	0.0207216
Error(Time)	2.17358	108	0.0201258	1	0.5	0.5	0.5	0.5				Error(Time)	6.89594	198	0.034828	1	0.5	0.5	0.5	0.5
REM During LIGHT PERIOD												REM During DARK PERIOD
	SumSq	DF	MeanSq	F	pValue	pValueGG	pValueHF	pValueLB					SumSq	DF	MeanSq	F	pValue	pValueGG	pValueHF	pValueLB
(Intercept)	1.26012	1	1.26012	250.419	5.24734e-12	5.24734e-12	5.24734e-12	5.24734e-12				(Intercept)	0.207812	1	0.207812	63.9955	2.45195e-07	2.45195e-07	2.45195e-07	2.45195e-07
Genotype	0.121769	1	0.121769	24.1987	0.000110614	0.000110614	0.000110614	0.000110614				Genotype	0.0362331	1	0.0362331	11.1579	0.00364182	0.00364182	0.00364182	0.00364182
Error	0.0905773	18	0.00503207	1	0.5	0.5	0.5	0.5				Error	0.0584514	18	0.0032473	1	0.5	0.5	0.5	0.5
(Intercept):Time	0.0578027	6	0.00963378	6.33973	9.71453e-06	0.000144625	1.63183e-05	0.0214932				(Intercept):Time	0.0272461	11	0.00247692	2.44984	0.00687735	0.0405811	0.0218551	0.134947
Genotype:Time	0.0384772	6	0.00641287	4.22014	0.000744923	0.00334156	0.000993074	0.0547619				Genotype:Time	0.0547281	11	0.00497528	4.9209	9.81082e-07	0.000546789	6.19983e-05	0.0396335
Error(Time)	0.164116	108	0.00151959	1	0.5	0.5	0.5	0.5				Error(Time)	0.200188	198	0.00101105	1	0.5	0.5	0.5	0.5
Post hoc comparison t-test
WAKE												WAKE
Time	Genotype_1	Genotype_2	Difference	StdErr	pValueRAW	pValueAdj	Lower	Upper				Time	Genotype_1	Genotype_2	Difference	StdErr	pValueRAW	pValueAdj	Lower	Upper
'6'	'0'	'1'	-0.0993333	0.0848675	0.257083	0.502608	-0.277633	0.0789666				'13'	'0'	'1'	-0.0371111	0.0866927	0.673674	0.673674	-0.219246	0.145024
'7'	'0'	'1'	0.0231111	0.0485988	0.640116	0.746802	-0.0789912	0.125213				'14'	'0'	'1'	-0.0772222	0.0978182	0.440127	0.480206	-0.282731	0.128286
'8'	'0'	'1'	-0.0942222	0.0859099	0.287204	0.502608	-0.274712	0.0862677				'15'	'0'	'1'	-0.297111	0.0754583	0.000965457	0.00386183	-0.455643	-0.138579
'9'	'0'	'1'	-0.00955556	0.0821015	0.908634	0.908634	-0.182044	0.162933				'16'	'0'	'1'	-0.242444	0.0967985	0.0220943	0.066283	-0.445811	-0.0390782
'10'	'0'	'1'	0.052	0.0687532	0.459237	0.642932	-0.092445	0.196445				'17'	'0'	'1'	-0.144778	0.0821257	0.0948907	0.16267	-0.317318	0.027762
'11'	'0'	'1'	-0.212778	0.0564041	0.00139463	0.00488122	-0.331278	-0.0942772				'18'	'0'	'1'	0.142	0.11417	0.229544	0.306059	-0.0978628	0.381863
'12'	'0'	'1'	-0.270333	0.0596582	0.000258491	0.00180944	-0.395671	-0.144996				'19'	'0'	'1'	0.102556	0.129926	0.440189	0.480206	-0.170409	0.37552
												'20'	'0'	'1'	0.427778	0.0782003	3.39423e-05	0.000407307	0.263485	0.592071
												'21'	'0'	'1'	0.262333	0.131466	0.061356	0.122712	-0.0138663	0.538533
NREM												'22'	'0'	'1'	0.378444	0.089893	0.000526464	0.00315878	0.189586	0.567303
Time	Genotype_1	Genotype_2	Difference	StdErr	pValueRAW	pValueAdj	Lower	Upper				'23'	'0'	'1'	0.218	0.097803	0.0387972	0.0931134	0.0125236	0.423476
'6'	'0'	'1'	0.158667	0.0731223	0.043645	0.0763787	0.00504247	0.312291				'24'	'0'	'1'	-0.170333	0.127255	0.197389	0.296084	-0.437686	0.0970194
'7'	'0'	'1'	0.0508889	0.0466484	0.289704	0.337988	-0.0471158	0.148894
'8'	'0'	'1'	0.159111	0.0689936	0.0332106	0.0763787	0.0141608	0.304061				NREM
'9'	'0'	'1'	0.105444	0.07491	0.17628	0.246792	-0.0519356	0.262825				Time	Genotype_1	Genotype_2	Difference	StdErr	pValueRAW	pValueAdj	Lower	Upper
'10'	'0'	'1'	0.0368889	0.0641843	0.572585	0.572585	-0.0979573	0.171735				'13'	'0'	'1'	0.0827778	0.0319966	0.0185973	0.0371947	0.0155554	0.15
'11'	'0'	'1'	0.241556	0.0599756	0.000789826	0.00276439	0.115552	0.36756				'14'	'0'	'1'	0.104111	0.0757363	0.186112	0.223334	-0.0550049	0.263227
'12'	'0'	'1'	0.281667	0.053196	4.92607e-05	0.000344825	0.169906	0.393427				'15'	'0'	'1'	0.305444	0.0541958	2.39545e-05	0.000287454	0.191583	0.419306
												'16'	'0'	'1'	0.235556	0.0762583	0.0063309	0.0189927	0.0753429	0.395768
												'17'	'0'	'1'	0.148333	0.0559325	0.0162199	0.0371947	0.0308236	0.265843
REM												'18'	'0'	'1'	-0.0638889	0.0998201	0.53021	0.578411	-0.273603	0.145825
Time	Genotype_1	Genotype_2	Difference	StdErr	pValueRAW	pValueAdj	Lower	Upper				'19'	'0'	'1'	-0.0338889	0.111097	0.763836	0.763836	-0.267295	0.199517
'6'	'0'	'1'	-0.0572222	0.0168051	0.00315595	0.00552292	-0.0925283	-0.0219161				'20'	'0'	'1'	-0.326333	0.0676173	0.000135438	0.000812629	-0.468392	-0.184275
'7'	'0'	'1'	-0.0834444	0.0162586	6.97814e-05	0.000250399	-0.117602	-0.0492864				'21'	'0'	'1'	-0.198889	0.109356	0.0856308	0.114174	-0.428637	0.0308591
'8'	'0'	'1'	-0.0668889	0.0238523	0.0117281	0.0164194	-0.117001	-0.0167772				'22'	'0'	'1'	-0.274111	0.0729967	0.00144932	0.00579728	-0.427471	-0.120751
'9'	'0'	'1'	-0.0962222	0.0187907	7.15427e-05	0.000250399	-0.1357	-0.0567445				'23'	'0'	'1'	-0.149889	0.077442	0.0687977	0.103197	-0.312588	0.0128107
'10'	'0'	'1'	-0.0883333	0.0234194	0.00139643	0.00325834	-0.137536	-0.039131				'24'	'0'	'1'	0.235667	0.109558	0.0453016	0.0776598	0.00549345	0.46584
'11'	'0'	'1'	-0.0158889	0.0183205	0.397206	0.463407	-0.0543787	0.022601
'12'	'0'	'1'	-0.00488889	0.0218413	0.825405	0.825405	-0.0507758	0.040998				REM
												Time	Genotype_1	Genotype_2	Difference	StdErr	pValueRAW	pValueAdj	Lower	Upper
												'13'	'0'	'1'	0.00611111	0.00571584	0.299129	0.358955	-0.00589741	0.0181196
												'14'	'0'	'1'	-0.0177778	0.0150102	0.251667	0.358955	-0.049313	0.0137575
												'15'	'0'	'1'	0.0153333	0.0121669	0.223672	0.358955	-0.0102283	0.040895
												'16'	'0'	'1'	0.0132222	0.0188361	0.491682	0.53638	-0.026351	0.0527955
postHocs_TIS_Males												'17'	'0'	'1'	-0.00188889	0.0117569	0.874148	0.874148	-0.0265891	0.0228113
												'18'	'0'	'1'	-0.0241111	0.0179866	0.196757	0.358955	-0.0618996	0.0136774
												'19'	'0'	'1'	-0.0448889	0.019493	0.0334363	0.100309	-0.0858421	-0.00393571
												'20'	'0'	'1'	-0.0881111	0.0141596	7.16553e-06	8.59863e-05	-0.117859	-0.0583628
												'21'	'0'	'1'	-0.0414444	0.0217059	0.0722865	0.173488	-0.0870468	0.00415793
												'22'	'0'	'1'	-0.06	0.0179145	0.00357094	0.0214256	-0.097637	-0.022363
												'23'	'0'	'1'	-0.0403333	0.0136216	0.00836515	0.0334606	-0.0689513	-0.0117154
												'24'	'0'	'1'	-0.011	0.00965019	0.26928	0.358955	-0.0312743	0.0092743

### Sheet: Supplementary Figure 3. Bout SD
BOUT NUMBER AFTER SLEEP DEPRIVATION
WAKE During Light Period									WAKE During Dark Period For First 6Hrs								WAKE During Dark Period For last 6Hrs
'Source'	'Sum Sq.'	'd.f.'	'Singular?'	'Mean Sq.'	'F'	'Prob>F'			'Source'	'Sum Sq.'	'd.f.'	'Singular?'	'Mean Sq.'	'F'	'Prob>F'		'Source'	'Sum Sq.'	'd.f.'	'Singular?'	'Mean Sq.'	'F'	'Prob>F'
'Genotype'	76.05	1	0	76.05	2.8822	0.1068			'Genotype'	137.812	1	0	137.812	0.437257	0.516825		'Genotype'	36.0014	1	0	36.0014	0.304946	0.58759
'Error'	474.949	18	0	26.3861					'Error'	5673.15	18	0	315.175	[]	[]		'Error'	2125.05	18	0	118.058	[]	[]
'Total'	550.999	19	0						'Total'	5810.96	19	0	[]	[]	[]		'Total'	2161.05	19	0	[]	[]	[]
NREM During Light Period									NREM During Dark Period For First 6Hrs								NREM During Dark Period For Last 6Hrs
'Source'	'Sum Sq.'	'd.f.'	'Singular?'	'Mean Sq.'	'F'	'Prob>F'			'Source'	'Sum Sq.'	'd.f.'	'Singular?'	'Mean Sq.'	'F'	'Prob>F'		'Source'	'Sum Sq.'	'd.f.'	'Singular?'	'Mean Sq.'	'F'	'Prob>F'
'Genotype'	16.2	1	0	16.2	1.2205	0.2838			'Genotype'	187.068	1	0	187.068	11.3458	0.00342306		'Genotype'	32.9389	1	0	32.9389	1.82051	0.193981
'Error'	238.918	18	0	13.2732					'Error'	296.781	18	0	16.4878	[]	[]		'Error'	325.678	18	0	18.0932	[]	[]
'Total'	255.118	19	0						'Total'	483.849	19	0	[]	[]	[]		'Total'	358.617	19	0	[]	[]	[]
REM During Light Period									REM During Dark Period For First 6Hrs								REM During Dark Period For last 6Hrs
'Source'	'Sum Sq.'	'd.f.'	'Singular?'	'Mean Sq.'	'F'	'Prob>F'			'Source'	'Sum Sq.'	'd.f.'	'Singular?'	'Mean Sq.'	'F'	'Prob>F'		'Source'	'Sum Sq.'	'd.f.'	'Singular?'	'Mean Sq.'	'F'	'Prob>F'
'Genotype'	16.2	1	0	16.2	1.2205	0.2838			'Genotype'	0.6125	1	0	0.6125	0.700123	0.413713		'Genotype'	32.5125	1	0	32.5125	16.24	0.00078576
'Error'	238.918	18	0	13.2732					'Error'	15.7472	18	0	0.874846	[]	[]		'Error'	36.0361	18	0	2.00201	[]	[]
'Total'	255.118	19	0						'Total'	16.3597	19	0	[]	[]	[]		'Total'	68.5486	19	0	[]	[]	[]
BOUT DURATION AFTER SLEEP DEPRIVATION
WAKE During Light Period									WAKE During Dark Period For First 6Hrs								WAKE During Dark Period For last 6Hrs
'Source'	'Sum Sq.'	'd.f.'	'Singular?'	'Mean Sq.'	'F'	'Prob>F'			'Source'	'Sum Sq.'	'd.f.'	'Singular?'	'Mean Sq.'	'F'	'Prob>F'		'Source'	'Sum Sq.'	'd.f.'	'Singular?'	'Mean Sq.'	'F'	'Prob>F'
'Genotype'	2.2656	1	0	2.2656	21.3402	0.00021291			'Genotype'	149.767	1	0	149.767	7.58326	0.0130667		'Genotype'	4.66879	1	0	4.66879	0.794128	0.384612
'Error'	1.911	18	0	0.1062					'Error'	355.494	18	0	19.7496	[]	[]		'Error'	105.825	18	0	5.87915	[]	[]
'Total'	4.1766	19	0						'Total'	505.26	19	0	[]	[]	[]		'Total'	110.493	19	0	[]	[]	[]
NREM During Light Period									NREM During Dark Period For First 6Hrs								NREM During Dark Period For Last 6Hrs
'Source'	'Sum Sq.'	'd.f.'	'Singular?'	'Mean Sq.'	'F'	'Prob>F'			'Source'	'Sum Sq.'	'd.f.'	'Singular?'	'Mean Sq.'	'F'	'Prob>F'		'Source'	'Sum Sq.'	'd.f.'	'Singular?'	'Mean Sq.'	'F'	'Prob>F'
'Genotype'	0.1485	1	0	0.1485	0.4611	0.5057			'Genotype'	0.0841403	1	0	0.0841403	0.640149	0.43409		'Genotype'	1.68967	1	0	1.68967	8.25344	0.0101206
'Error'	5.7978	18	0	0.3221					'Error'	2.3659	18	0	0.131439	[]	[]		'Error'	3.68501	18	0	0.204723	[]	[]
'Total'	5.9464	19	0						'Total'	2.45004	19	0	[]	[]	[]		'Total'	5.37468	19	0	[]	[]	[]
REM During Light Period									REM During Dark Period For First 6Hrs								REM During Dark Period For last 6Hrs
'Source'	'Sum Sq.'	'd.f.'	'Singular?'	'Mean Sq.'	'F'	'Prob>F'			'Source'	'Sum Sq.'	'd.f.'	'Singular?'	'Mean Sq.'	'F'	'Prob>F'		'Source'	'Sum Sq.'	'd.f.'	'Singular?'	'Mean Sq.'	'F'	'Prob>F'
'Genotype'	0.7784	1	0	0.7784	27.1148	5.9422e-05			'Genotype'	0.240542	1	0	0.240542	9.3311	0.00682235		'Genotype'	0.439792	1	0	0.439792	15.6227	0.000933446
'Error'	0.5167	18	0	0.0287					'Error'	0.464013	18	0	0.0257785	[]	[]		'Error'	0.506715	18	0	0.0281508	[]	[]
'Total'	1.2952	19	0						'Total'	0.704555	19	0	[]	[]	[]		'Total'	0.946506	19	0	[]	[]	[]
